# Simultaneous passive acoustic monitoring uncovers evidence of potentially overlooked temporal variation in an Amazonian bird community

**DOI:** 10.1101/2021.09.25.461815

**Authors:** W. Alexander Hopping, Christopher J. Sayers, Noe Roger Huaraca-Charca, Holger Klinck

**Affiliations:** K. Lisa Yang Center for Conservation Bioacoustics, Cornell Lab of Ornithology, Cornell University, Ithaca, NY, USA; Department of Ecology and Evolutionary Biology, University of California, Los Angeles, CA 90095, USA; Inkaterra Asociación, Victor Larco Herrera 130, Miraflores, Lima, Peru

**Keywords:** avian biodiversity, bioacoustics, passive acoustic monitoring, Amazon rainforest, temporal variation

## Abstract

The vocal activity and detectability of tropical birds are subject to high levels of temporal heterogeneity, but quantifying patterns of diel and day-to-day variation in complex systems is challenging with traditional point count methods. As a result, research concerning stochastic temporal effects on tropical avian assemblages is limited, typically offering only broad conclusions, e.g., overall activity is highest in the first few hours of the morning and some species are active at different times of the day. Passive acoustic monitoring introduces several advantages for studying temporal variation, particularly by enabling simultaneous and continuous data collection across adjacent sites. Here, we employed autonomous recording units to quantify temporal variation in avian vocal activity and observed species richness at an Amazonian reserve in Madre de Dios, Peru—a region featuring some of Earth’s richest, most complex avian assemblages. We manually annotated 18 dawn hour recordings, collected simultaneously from three separate days at the same six sites, which represent various microhabitats and avian community compositions. We documented significant and consistent temporal variation in avian vocal activity levels and observed species richness within the dawn hour and across days. We found that temporal effects were stronger for vocal activity than for observed species richness and that vocal activity patterns over the course of the dawn hour varied on a species-to-species basis. Our results indicate that overlooked temporal variation in Amazonian soundscapes may obfuscate the results of surveys that fail to sufficiently account for temporal variables with simultaneous monitoring. While manual analysis of large volumes of soundscape data remains challenging, such data should be collected as a supplement to traditional surveys whenever possible. Rapidly advancing research concerning the automated processing of acoustic data could lead to more efficient methods for reducing temporal bias and improving the calibration and accuracy of ornithological surveys in the tropics.
