## Supporting Information Appendix S1 for "Simultaneous passive acoustic monitoring uncovers evidence of potentially overlooked temporal variation in an Amazonian bird community"

### Sheet: Species List
Tax. Order	Label	Common Name	Scientific Name	Included in TVP?	Included in SR?	Background only?
1	GRTI	Great Tinamou	Tinamus major	Y	Y	N
2	CITI	Cinerous Tinamou	Crypturellus cinereus	Y	N	N
3	LITI	Little Tinamou	Crypturellus soui	Y	N	N
4	UNTI	Undulated Tinamou	Crypturellus undulatus	Y	Y	N
5	BATI	Bartlett's Tinamou	Crypturellus bartletti	Y	N	N
6	TISP	Tinamou Sp.	Tinamidae sp.	Y	N	N
7	HOSC	Horned Screamer	Anhima cornuta	Y	Y	N
8	SPCH	Speckled Chachalaca	Ortalis guttata	N	N	Y
9	SPGU	Spix's Guan	Penelope jacquacu	Y	Y	N
10	STWQ	Starred Wood-Quail	Odontophorus stellatus	Y	Y	N
11	SCPI	Scaled Pigeon	Patagioenas speciosa	Y	N	N
12	PLPI	Plumbeous Pigeon	Patagioenas plumbea	Y	N	N
13	RUPI	Ruddy Pigeon	Patagioenas subvinacea	Y	N	N
14	PISP	Pigeon sp.	Patagioenas sp.	Y	N	N
15	RUQD	Ruddy Quail-dove	Geotrygon montana	N	N	Y
16	GFDO	Grey-fronted Dove	Leptotila rufaxilla	Y	N	N
17	DOSP	Pigeon/dove sp.	Columbidae sp.	Y	N	N
18	STCU	Striped Cuckoo	Tapera naevia	Y	Y	N
19	SQCU	Squirrel Cuckoo	Piaya cayana	Y	Y	N
20	COPO	Common Potoo	Nyctibius griseus	Y	Y	N
21	GCWR	Grey-cowled Wood-Rail	Aramides cajaneus	Y	Y	N
22	LIMP	Limpkin	Aramus guarauna	N	N	Y
23	GRIB	Green Ibis	Mesembrinibis cayennensis	Y	Y	N
24	TBSO	Tawny-bellied Screech-Owl	Megascops watsonii	Y	Y	N
25	AMPO	Amazonian Pygmy-Owl	Glaucidium hardyi	Y	Y	N
26	FEPO	Ferruginous Pygmy-Owl	Glaucidium brasilianum	Y	Y	N
27	BTTR	Black-tailed Trogon	Trogon melanurus	Y	Y	N
28	GBTR	Green-backed Trogon	Trogon viridis	N	N	Y
29	AMTR	Amazonian Trogon	Trogon ramonianus	Y	Y	N
30	BCTR	Blue-crowned Trogon	Trogon curucui	N	N	Y
31	COTR	Collared Trogon	Trogon collaris	Y	Y	N
32	TRSP	Trogon Sp.	Trogon sp.	Y	N	N
33	AMMO	Amazonian Motmot	Momotus momota	Y	Y	N
34	RIKI	Ringed Kingfisher	Megaceryle torquata	Y	Y	N
35	WESP	Western Striolated-Puffbird	Nystalus obamai	Y	Y	N
36	BFNU	Black-fronted Nunbird	Monasa nigrifrons	Y	Y	N
37	BFJA	Bluish-fronted Jacamar	Galbula cyanescens	Y	Y	N
38	GIBA	Gilded Barbet	Capito auratus	Y	Y	N
39	LTBA	Lemon-throated Barbet	Eubucco richardsoni	Y	Y	N
40	WTTO	White-throated Toucan	Ramphastos tucanus	Y	Y	N
41	YTWO	Yellow-tufted Woodpecker	Melanerpes cruentatus	Y	Y	N
42	LITW	Little Woodpecker	Dryobates passerinus	Y	Y	N
43	RNWO	Red-necked Woodpecker	Campephilus rubricollis	Y	Y	N
44	RIWO	Ringed Woodpecker	Celeus torquatus	Y	Y	N
45	SCBW	Scale-breasted Woodpecker	Celeus grammicus	Y	Y	N
46	WTWO	White-throated Woodpecker	Piculus leucolaemus	Y	Y	N
47	GGWO	Golden-green Woodpecker	Piculus chrysochloros	Y	Y	N
48	DRUM	Woodpecker Drum	Picidae sp.	Y	N	N
49	BAFF	Barred Forest-Falcon	Micrastur ruficollis	Y	Y	N
50	BLCA	Black Caracara	Daptrius ater	Y	Y	N
51	BAFA	Bat Falcon	Falco rufigularis	Y	Y	N
52	CWPA	Cobalt-winged Parakeet	Brotogeris cyanoptera	Y	N	N
53	BHPA	Blue-headed Parrot	Pionus menstruus	Y	N	N
54	MEPA	Mealy Parrot	Amazona farinosa	Y	N	N
55	DHPA	Dusky-headed Parakeet	Aratinga weddellii	Y	N	N
56	RBMA	Red-bellied Macaw	Orthopsittaca manilatus	Y	N	N
57	PASP	Parrot/Parakeet sp.	Psittaciformes sp.	Y	N	N
58	FAAN	Fasciated Antshrike	Cymbilaimus lineatus	Y	Y	N
59	GRAS	Great Antshrike	Taraba major	Y	Y	N
60	PWAN	Plain-winged Antshrike	Thamnophilus schistaceus	Y	Y	N
61	DTAN	Dusky-throated Antshrike	Thamnomanes ardesiacus	Y	Y	N
62	PTAN	Plain-throated Antwren	Isleria hauxwelli	Y	Y	N
63	SWAN	Spot-winged Antshrike	Pygiptila stellaris	Y	Y	N
64	PYAN	Pygmy Antwren	Myrmotherula brachyura	Y	Y	N
65	WFAN	White-flanked Antwren	Myrmotherula axillaris	Y	Y	N
66	LWAN	Long-winged Antwren	Myrmotherula longipennis	Y	Y	N
67	GRAW	Grey Antwren	Myrmotherula menetriesii	Y	Y	N
68	GRAB	Grey Antbird	Cercomacra cinerascens	Y	Y	N
69	PLAN	Plumbeous Antbird	Myrmelastes hyperythrus	Y	Y	N
70	GOAN	Goeldi's Antbird	Akletos goeldii	Y	Y	N
71	BTHA	Black-throated Antbird	Myrmophylax atrothorax	Y	Y	N
72	BSBE	Black-spotted Bare-eye	Phlegopsis nigromaculata	Y	Y	N
73	ATGN	Ash-throated Gnateater	Conopophaga peruviana	Y	Y	N
74	RCAN	Rufous-capped Antthrush	Formicarius colma	Y	Y	N
75	BFAT	Black-faced Antthrush	Formicarius analis	Y	Y	N
76	RFAN	Rufous-fronted Antthrush	Formicarius rufifrons	Y	Y	N
77	OLWO	Olivaceous Woodcreeper	Sittasomus griseicapillus	Y	Y	N
78	PBWO	Plain-brown Woodcreeper	Dendrocincla fuliginosa	Y	Y	N
79	CTWO	Cinnamon-throated Woodcreeper	Dendrexetastes rufigula	Y	Y	N
80	LBWO	Long-billed Woodcreeper	Nasica longirostris	Y	Y	N
81	AMBW	Amazonian Barred-Woodcreeper	Dendrocolaptes certhia	Y	Y	N
82	STWC	Striped Woodcreeper	Xiphorhynchus obsoletus	Y	Y	N
83	ELWO	Elegant Woodcreeper	Xiphorhynchus elegans	Y	Y	N
84	BTWO	Buff-throated Woodcreeper	Xiphorhynchus guttatus	Y	Y	N
85	SABW	Straight-billed Woodcreeper	Dendroplex picus	Y	Y	N
86	STXE	Streaked Xenops	Xenops rutilans	Y	Y	N
87	CWFG	Chestnut-winged Foliage-Gleaner	Philydor erythropterum	Y	Y	N
88	CRFG	Cinnamon-rumped Foliage-Gleaner	Philydor pyrrhodes	Y	Y	N
89	BTFG	Buff-throated Foliage-gleaner	Automolus ochrolaemus	N	N	Y
90	BCMA	Blue-crowned Manakin	Lepidothrix coronata	Y	Y	N
91	BTMA	Band-tailed Manakin	Pipra fasciicauda	Y	Y	N
92	PTFR	Purple-throated Fruitcrow	Querula purpurata	Y	Y	N
93	SCRP	Screaming Piha	Lipaugus cociferans	Y	Y	N
94	BFCO	Black-faced Cotinga	Conioptilon mcilhennyi	Y	Y	N
95	CIMO	Cinereous Mourner	Laniocera hypopyrra	Y	Y	N
96	WWBE	White-winged Becard	Pachyramphus polychopterus	Y	Y	N
97	BCBE	Black-capped Becard	Pachyramphus marginatus	Y	Y	N
98	ROFL	Royal Flycatcher	Onychorhynchus coronatus	Y	Y	N
99	WBPI	Wing-barred Piprites	Piprites chloris	Y	Y	N
100	GCSP	Golden-crowned Spadebill	Platyrinchus coronatus	Y	Y	N
101	WCSP	White-crested Spadebill	Platyrinchus platyrhynchos	Y	Y	N
102	RIAN	Ringed Antpipit	Corythopis torquatus	Y	Y	N
103	WBTT	White-bellied Tody-Tyrant	Hemitriccus griseipectus	Y	Y	N
104	YMFL	Yellow-margined Flycatcher	Tolmomyias assimilis	Y	Y	N
105	GCRF	Grey-crowned Flycatcher	Tolmomyias poliocephalus	Y	Y	N
106	WLTY	White-lored Tyrannulet	Ornithion inerme	Y	Y	N
107	YCTY	Yellow-crowned Tyrannulet	Tyrannulus elatus	N	N	Y
108	FOEL	Forest Elaenia	Myiopagis gaimardii	Y	Y	N
109	DCAT	Dull-capped Attila	Attila bolivianus	Y	Y	N
110	BRAT	Bright-rumped Attila	Attila spadiceus	Y	Y	N
111	WRSI	White-rumped Sirystes	Sirystes albocinereus	Y	Y	N
112	GRMO	Greyish Mourner	Rhytipterna simplex	Y	Y	N
113	DCAF	Dusky-capped Flycatcher	Myiarchus tuberculifer	Y	Y	N
114	BBFL	Boat-billed Flycatcher	Megarynchus pitangua	Y	Y	N
115	GCAF	Grey-capped Flycatcher	Myiozetetes granadensis	Y	Y	N
116	PIFL	Piratic Flycatcher	Legatus leucophaius	Y	Y	N
117	DCGR	Dusky-capped Greenlet	Pachysylvia hypoxantha	Y	Y	N
118	TLWR	Thrush-like Wren	Campylorhynchus turdinus	Y	Y	N
119	BBWR	Buff-breasted Wren	Cantorchilus leucotis	Y	Y	N
120	MUWR	Musician Wren	Cyphorhinus arada	Y	Y	N
121	WRSP	Wren sp.	Troglodytidae sp.	Y	N	N
122	HATH	Hauxwell's Thrush	Turdus hauxwelli	Y	Y	N
123	WNTH	White-necked Thrush	Turdus albicollis	Y	Y	N
124	BBTH	Black-billed Thrush	Turdus ignobilis	Y	Y	N
125	THSP	Thrush Sp.	Turdidae sp.	Y	N	N
126	PTEU	Purple-throated Euphonia	Euphonia chlorotica	Y	Y	N
127	RBOR	Russet-backed Oropendola	Psarocolius angustifrons	Y	Y	N
128	OLOR	Olive Oropendola	Psarocolius bifasciatus	Y	Y	N
129	SBCA	Solitary Black Cacique	Cacicus solitarius	Y	Y	N
130	YRCA	Yellow-rumped Cacique	Cacicus cela	Y	Y	N
131	RCAT	Red-crowned Ant-Tanager	Habia rubica	Y	Y	N
132	AMGR	Amazonian Grosbeak	Cyanoloxia rothschildii	Y	Y	N
133	PART	Paradise Tanager	Tangara chilensis	Y	Y	N
134	BTSA	Buff-throated Saltator	Saltator maximus	Y	Y	N
135	GRSA	Greyish Saltator	Saltator coerulescens	Y	Y	N
136	MXFM	Mixed flock member	Passeriformes sp.	N	N	N
